# Integrated Lipidomics and Nitro-Fatty Acid Profiling Link Adipose Redox Imbalance to Alzheimer’s Disease-Related Neurovascular Injury

**DOI:** 10.64898/2026.05.14.725257

**Authors:** Sukkum Ngullie Chang, Praveen Kumar Guttula, Kirti Agrawal, Elnaz Sheikh, William N. Beavers, Timothy D. Allerton, Manas Ranjan Gartia

## Abstract

Alzheimer’s disease (AD) is increasingly recognized as a systemic disorder in which peripheral metabolic and redox dysfunction affects neurovascular injury and amyloid pathology. However, the lipid–redox mechanisms linking adipose tissue dysfunction to AD are less explored. Here, we applied an integrated multi-omics and imaging approach to investigate adipose lipid remodelling that leads to nitric oxide (NO)–derived nitro-fatty acid modifications and their effects on β-amyloid and VEGF in the hippocampus of APP/PS1 mice. Targeted lipidomics revealed broad suppression of lysophospholipids and membrane phospholipids (LPC, PC, PE, PG) in gonadal white adipose tissue (gWAT), consistent with impaired membrane turnover and mitochondrial lipid deficiency. Untargeted lipidomics demonstrated accumulation of ceramides, triacylglycerols, monoacylglycerols, and phosphatidic acids, indicating lipotoxicity and disrupted lipid flux. Oxidized lipid mediator profiling showed increased 13-HODE, 12-HETE, and 14-HDHA. Further, Raman microscopy mapping revealed a shift from protective nitro-oleic acid toward increased nitration of polyunsaturated fatty acids. These lipid abnormalities coincided with increased adipose expression of redox and inflammatory markers, including NOX4 and TNF-α, and impaired mitochondrial redox metabolism assessed by fluorescence lifetime imaging (FLIM). Citrulline and nitrite treatments partially normalized adipose lipid–redox signatures. Citrulline restored phospholipid remodeling and nitro-oleic acid signaling, whereas nitrite preferentially enhanced stress-associated signaling lipids. Importantly, both interventions reduced hippocampal β-amyloid burden and restored VEGF expression, with citrulline producing the strongest neurovascular rescue. These findings identify adipose lipid–redox imbalance as a systemic contributor to neurovascular pathology in AD and highlight NO-directed metabolic modulation as a strategy to mitigate disease-associated lipid dysfunction.
