## Supplemental Table 1 for "Integrated Lipidomics and Nitro-Fatty Acid Profiling Link Adipose Redox Imbalance to Alzheimer’s Disease-Related Neurovascular Injury"

### Sheet: Sheet1
Compound	Q1 (m/z)	Q3 (m/z)	Mode
LPC(14:0)	468.3	184.1	+
LPC(14:1)	466.3	184.1	+
LPC(16:0)	496.35	184.1	+
LPC(16:1)	494.3	184.1	+
LPC(18:0)	524.35	184.1	+
LPC(18:1)	522.35	184.1	+
LPC(18:2)	520.35	184.1	+
LPC(18:3)	518.3	184.1	+
LPC(20:0)	552.4	184.1	+
LPC(20:1)	550.4	184.1	+
LPC(20:2)	548.35	184.1	+
LPC(20:3)	546.35	184.1	+
LPC(20:4)	544.35	184.1	+
LPC(20:5)	542.3	184.1	+
LPC(22:0)	580.45	184.1	+
LPC(22:1)	578.4	184.1	+
LPC(22:6)	568.35	184.1	+
PC(28:0)	678.5	184.1	+
PC(28:1)	676.5	184.1	+
PC(28:2)	674.5	184.1	+
PC(30:0)	706.55	184.1	+
PC(30:1)	704.5	184.1	+
PC(30:2)	702.5	184.1	+
PC(32:0)	734.55	184.1	+
PC(32:1)	732.55	184.1	+
PC(32:2)	730.55	184.1	+
PC(32:3)	728.5	184.1	+
PC(32:4)	726.5	184.1	+
PC(34:0)	762.6	184.1	+
PC(34:1)	760.6	184.1	+
PC(34:2)	758.55	184.1	+
PC(34:3)	756.55	184.1	+
PC(34:4)	754.55	184.1	+
PC(34:5)	752.5	184.1	+
PC(34:6)	750.5	184.1	+
PC(36:0)	790.65	184.1	+
PC(36:1)	788.6	184.1	+
PC(36:2)	786.6	184.1	+
PC(36:3)	784.6	184.1	+
PC(36:4)	782.55	184.1	+
PC(36:5)	780.55	184.1	+
PC(36:6)	778.55	184.1	+
PC(36:7)	776.5	184.1	+
PC(38:0)	818.65	184.1	+
PC(38:1)	816.65	184.1	+
PC(38:2)	814.65	184.1	+
PC(38:3)	812.6	184.1	+
PC(38:4)	810.6	184.1	+
PC(38:5)	808.6	184.1	+
PC(38:6)	806.55	184.1	+
PC(38:7)	804.55	184.1	+
PC(38:8)	802.55	184.1	+
PC(40:0)	846.7	184.1	+
PC(40:1)	844.7	184.1	+
PC(40:2)	842.65	184.1	+
PC(40:3)	840.65	184.1	+
PC(40:4)	838.65	184.1	+
PC(40:5)	836.6	184.1	+
PC(40:6)	834.6	184.1	+
PC(40:7)	832.6	184.1	+
PC(40:8)	830.55	184.1	+
PC(40:9)	828.55	184.1	+
PC(40:10)	826.55	184.1	+
PC(42:0)	874.75	184.1	+
PC(42:1)	872.7	184.1	+
PC(42:2)	870.7	184.1	+
PC(42:3)	868.7	184.1	+
PC(42:4)	866.65	184.1	+
PC(42:5)	864.65	184.1	+
PC(42:6)	862.65	184.1	+
PC(42:7)	860.6	184.1	+
PC(42:8)	858.6	184.1	+
PC(42:9)	856.6	184.1	+
PC(42:10)	854.55	184.1	+
PC(42:11)	852.55	184.1	+
PC(44:0)	902.75	184.1	+
PC(44:1)	900.75	184.1	+
PC(44:2)	898.75	184.1	+
PC(44:6)	890.65	184.1	+
PC(44:7)	888.65	184.1	+
PC(44:12)	878.55	184.1	+
LPE(14:0)	426.25	285.25	+
LPE(14:1)	424.25	283.25	+
LPE(16:0)	454.3	313.25	+
LPE(16:1)	452.3	311.25	+
LPE(18:0)	482.3	341.3	+
LPE(18:1)	480.3	339.3	+
LPE(18:2)	478.3	337.25	+
LPE(18:3)	476.3	335.25	+
LPE(20:0)	510.35	369.35	+
LPE(20:1)	508.35	367.3	+
LPE(20:2)	506.3	365.3	+
LPE(20:3)	504.3	363.3	+
LPE(20:4)	502.3	361.25	+
LPE(20:5)	500.3	359.25	+
LPE(22:0)	538.4	397.35	+
LPE(22:1)	536.35	395.35	+
LPE(22:6)	526.3	385.25	+
PE(28:0)	636.45	495.45	+
PE(28:1)	634.45	493.4	+
PE(28:2)	632.45	491.4	+
PE(30:0)	664.5	523.45	+
PE(30:1)	662.5	521.45	+
PE(30:2)	660.45	519.45	+
PE(32:0)	692.5	551.5	+
PE(32:1)	690.5	549.5	+
PE(32:2)	688.5	547.45	+
PE(32:3)	686.5	545.45	+
PE(32:4)	684.45	543.45	+
PE(34:0)	720.55	579.55	+
PE(34:1)	718.55	577.5	+
PE(34:2)	716.5	575.5	+
PE(34:3)	714.5	573.5	+
PE(34:4)	712.5	571.45	+
PE(34:5)	710.5	569.45	+
PE(34:6)	708.45	567.45	+
PE(36:0)	748.6	607.55	+
PE(36:1)	746.55	605.55	+
PE(36:2)	744.55	603.55	+
PE(36:3)	742.55	601.5	+
PE(36:4)	740.5	599.5	+
PE(36:5)	738.5	597.5	+
PE(36:6)	736.5	595.45	+
PE(36:7)	734.5	593.45	+
PE(38:0)	776.6	635.6	+
PE(38:1)	774.6	633.6	+
PE(38:2)	772.6	631.55	+
PE(38:3)	770.55	629.55	+
PE(38:4)	768.55	627.55	+
PE(38:5)	766.55	625.5	+
PE(38:6)	764.5	623.5	+
PE(38:7)	762.5	621.5	+
PE(38:8)	760.5	619.45	+
PE(40:0)	804.65	663.65	+
PE(40:1)	802.65	661.6	+
PE(40:2)	800.6	659.6	+
PE(40:3)	798.6	657.6	+
PE(40:4)	796.6	655.55	+
PE(40:5)	794.55	653.55	+
PE(40:6)	792.55	651.55	+
PE(40:7)	790.55	649.5	+
PE(40:8)	788.5	647.5	+
PE(40:9)	786.5	645.5	+
PE(40:10)	784.5	643.45	+
PE(42:0)	832.7	691.65	+
PE(42:1)	830.65	689.65	+
PE(42:2)	828.65	687.65	+
PE(42:3)	826.65	685.6	+
PE(42:4)	824.6	683.6	+
PE(42:5)	822.6	681.6	+
PE(42:6)	820.6	679.55	+
PE(42:7)	818.55	677.55	+
PE(42:8)	816.55	675.55	+
PE(42:9)	814.55	673.5	+
PE(42:10)	812.5	671.5	+
PE(42:11)	810.5	669.5	+
PE(44:0)	860.7	719.7	+
PE(44:1)	858.7	717.7	+
PE(44:2)	856.7	715.65	+
PE(44:6)	848.6	707.6	+
PE(44:7)	846.6	705.6	+
PE(44:12)	836.5	695.5	+
LPG(14:0)	457.25	285.15	+
LPG(14:1)	455.25	283.15	+
LPG(16:0)	485.3	313.2	+
LPG(16:1)	483.25	311.15	+
LPG(18:0)	513.3	341.2	+
LPG(18:1)	511.3	339.2	+
LPG(18:2)	509.3	337.2	+
LPG(18:3)	507.25	335.15	+
LPG(20:0)	541.35	369.25	+
LPG(20:1)	539.35	367.25	+
LPG(20:2)	537.3	365.2	+
LPG(20:3)	535.3	363.2	+
LPG(20:4)	533.3	361.2	+
LPG(20:5)	531.25	359.15	+
LPG(22:0)	569.4	397.3	+
LPG(22:1)	567.35	395.25	+
LPG(22:6)	557.3	385.2	+
PG(28:0)	667.45	495.35	+
PG(28:1)	665.45	493.35	+
PG(28:2)	663.4	491.3	+
PG(30:0)	695.5	523.4	+
PG(30:1)	693.45	521.35	+
PG(30:2)	691.45	519.35	+
PG(32:0)	723.5	551.4	+
PG(32:1)	721.5	549.4	+
PG(32:2)	719.5	547.4	+
PG(32:3)	717.45	545.35	+
PG(32:4)	715.45	543.35	+
PG(34:0)	751.55	579.45	+
PG(34:1)	749.55	577.45	+
PG(34:2)	747.5	575.4	+
PG(34:3)	745.5	573.4	+
PG(34:4)	743.5	571.4	+
PG(34:5)	741.45	569.35	+
PG(34:6)	739.45	567.35	+
PG(36:0)	779.6	607.5	+
PG(36:1)	777.55	605.45	+
PG(36:2)	775.55	603.45	+
PG(36:3)	773.55	601.45	+
PG(36:4)	771.5	599.4	+
PG(36:5)	769.5	597.4	+
PG(36:6)	767.5	595.4	+
PG(36:7)	765.45	593.35	+
PG(38:0)	807.6	635.5	+
PG(38:1)	805.6	633.5	+
PG(38:2)	803.6	631.5	+
PG(38:3)	801.55	629.45	+
PG(38:4)	799.55	627.45	+
PG(38:5)	797.55	625.45	+
PG(38:6)	795.5	623.4	+
PG(38:7)	793.5	621.4	+
PG(38:8)	791.5	619.4	+
PG(40:0)	835.65	663.55	+
PG(40:1)	833.65	661.55	+
PG(40:2)	831.6	659.5	+
PG(40:3)	829.6	657.5	+
PG(40:4)	827.6	655.5	+
PG(40:5)	825.55	653.45	+
PG(40:6)	823.55	651.45	+
PG(40:7)	821.55	649.45	+
PG(40:8)	819.5	647.4	+
PG(40:9)	817.5	645.4	+
PG(40:10)	815.5	643.4	+
PG(42:0)	863.65	691.55	+
PG(42:1)	861.65	689.55	+
PG(42:2)	859.65	687.55	+
PG(42:3)	857.65	685.55	+
PG(42:4)	855.6	683.5	+
PG(42:5)	853.6	681.5	+
PG(42:6)	851.6	679.5	+
PG(42:7)	849.55	677.45	+
PG(42:8)	847.55	675.45	+
PG(42:9)	845.55	673.45	+
PG(42:10)	843.5	671.4	+
PG(42:11)	841.5	669.4	+
PG(44:0)	891.7	719.6	+
PG(44:1)	889.7	717.6	+
PG(44:2)	887.65	715.55	+
PG(44:6)	879.6	707.5	+
PG(44:7)	877.6	705.5	+
PG(44:12)	867.5	695.4	+
LPI(14:0)	543.25	241	-
LPI(14:1)	541.25	241	-
LPI(16:0)	571.3	241	-
LPI(16:1)	569.25	241	-
LPI(18:0)	599.3	241	-
LPI(18:1)	597.3	241	-
LPI(18:2)	595.3	241	-
LPI(18:3)	593.25	241	-
LPI(20:0)	627.35	241	-
LPI(20:1)	625.35	241	-
LPI(20:2)	623.3	241	-
LPI(20:3)	621.3	241	-
LPI(20:4)	619.3	241	-
LPI(20:5)	617.25	241	-
LPI(22:0)	655.4	241	-
LPI(22:1)	653.35	241	-
LPI(22:6)	643.3	241	-
PI(28:0)	753.45	241	-
PI(28:1)	751.45	241	-
PI(28:2)	749.4	241	-
PI(30:0)	781.5	241	-
PI(30:1)	779.45	241	-
PI(30:2)	777.45	241	-
PI(32:0)	809.5	241	-
PI(32:1)	807.5	241	-
PI(32:2)	805.5	241	-
PI(32:3)	803.45	241	-
PI(32:4)	801.45	241	-
PI(34:0)	837.55	241	-
PI(34:1)	835.55	241	-
PI(34:2)	833.5	241	-
PI(34:3)	831.5	241	-
PI(34:4)	829.5	241	-
PI(34:5)	827.45	241	-
PI(34:6)	825.45	241	-
PI(36:0)	865.6	241	-
PI(36:1)	863.55	241	-
PI(36:2)	861.55	241	-
PI(36:3)	859.55	241	-
PI(36:4)	857.5	241	-
PI(36:5)	855.5	241	-
PI(36:6)	853.5	241	-
PI(36:7)	851.45	241	-
PI(38:0)	893.6	241	-
PI(38:1)	891.6	241	-
PI(38:2)	889.6	241	-
PI(38:3)	887.55	241	-
PI(38:4)	885.55	241	-
PI(38:5)	883.55	241	-
PI(38:6)	881.5	241	-
PI(38:7)	879.5	241	-
PI(38:8)	877.5	241	-
PI(40:0)	921.65	241	-
PI(40:1)	919.65	241	-
PI(40:2)	917.6	241	-
PI(40:3)	915.6	241	-
PI(40:4)	913.6	241	-
PI(40:5)	911.55	241	-
PI(40:6)	909.55	241	-
PI(40:7)	907.55	241	-
PI(40:8)	905.5	241	-
PI(40:9)	903.5	241	-
PI(40:10)	901.5	241	-
PI(42:0)	949.65	241	-
PI(42:1)	947.65	241	-
PI(42:2)	945.65	241	-
PI(42:3)	943.65	241	-
PI(42:4)	941.6	241	-
PI(42:5)	939.6	241	-
PI(42:6)	937.6	241	-
PI(42:7)	935.55	241	-
PI(42:8)	933.55	241	-
PI(42:9)	931.55	241	-
PI(42:10)	929.5	241	-
PI(42:11)	927.5	241	-
PI(44:0)	977.7	241	-
PI(44:1)	975.7	241	-
PI(44:2)	973.65	241	-
PI(44:6)	965.6	241	-
PI(44:7)	963.6	241	-
PI(44:12)	953.5	241	-
LPS(14:0)	470.25	285.25	+
LPS(14:1)	468.25	283.2	+
LPS(16:0)	498.3	313.25	+
LPS(16:1)	496.25	311.25	+
LPS(18:0)	526.3	341.3	+
LPS(18:1)	524.3	339.3	+
LPS(18:2)	522.3	337.25	+
LPS(18:3)	520.25	335.25	+
LPS(20:0)	554.35	369.35	+
LPS(20:1)	552.35	367.3	+
LPS(20:2)	550.3	365.3	+
LPS(20:3)	548.3	363.3	+
LPS(20:4)	546.3	361.25	+
LPS(20:5)	544.25	359.25	+
LPS(22:0)	582.4	397.35	+
LPS(22:1)	580.35	395.35	+
LPS(22:6)	570.3	385.25	+
PS(28:0)	680.45	495.45	+
PS(28:1)	678.45	493.4	+
PS(28:2)	676.4	491.4	+
PS(30:0)	708.5	523.45	+
PS(30:1)	706.45	521.45	+
PS(30:2)	704.45	519.45	+
PS(32:0)	736.5	551.5	+
PS(32:1)	734.5	549.5	+
PS(32:2)	732.5	547.45	+
PS(32:3)	730.45	545.45	+
PS(32:4)	728.45	543.45	+
PS(34:0)	764.55	579.5	+
PS(34:1)	762.55	577.5	+
PS(34:2)	760.5	575.5	+
PS(34:3)	758.5	573.5	+
PS(34:4)	756.5	571.45	+
PS(34:5)	754.45	569.45	+
PS(34:6)	752.45	567.45	+
PS(36:0)	792.6	607.55	+
PS(36:1)	790.55	605.55	+
PS(36:2)	788.55	603.5	+
PS(36:3)	786.55	601.5	+
PS(36:4)	784.5	599.5	+
PS(36:5)	782.5	597.5	+
PS(36:6)	780.5	595.45	+
PS(36:7)	778.45	593.45	+
PS(38:0)	820.6	635.6	+
PS(38:1)	818.6	633.55	+
PS(38:2)	816.6	631.55	+
PS(38:3)	814.55	629.55	+
PS(38:4)	812.55	627.5	+
PS(38:5)	810.55	625.5	+
PS(38:6)	808.5	623.5	+
PS(38:7)	806.5	621.5	+
PS(38:8)	804.5	619.45	+
PS(40:0)	848.65	663.6	+
PS(40:1)	846.6	661.6	+
PS(40:2)	844.6	659.6	+
PS(40:3)	842.6	657.55	+
PS(40:4)	840.6	655.55	+
PS(40:5)	838.55	653.55	+
PS(40:6)	836.55	651.5	+
PS(40:7)	834.55	649.5	+
PS(40:8)	832.5	647.5	+
PS(40:9)	830.5	645.5	+
PS(40:10)	828.5	643.45	+
PS(42:0)	876.65	691.65	+
PS(42:1)	874.65	689.65	+
PS(42:2)	872.65	687.6	+
PS(42:3)	870.6	685.6	+
PS(42:4)	868.6	683.6	+
PS(42:5)	866.6	681.55	+
PS(42:6)	864.6	679.55	+
PS(42:7)	862.55	677.55	+
PS(42:8)	860.55	675.5	+
PS(42:9)	858.55	673.5	+
PS(42:10)	856.5	671.5	+
PS(42:11)	854.5	669.5	+
PS(44:0)	904.7	719.7	+
PS(44:1)	902.7	717.65	+
PS(44:2)	900.65	715.65	+
PS(44:6)	892.6	707.6	+
PS(44:7)	890.6	705.55	+
PS(44:12)	880.5	695.5	+
PG(18:1/16:0-d31)	780.7	608.7	+
PC(18:1/16:0-d31)	791.8	184.1	+
PI(18:1/16:0-d31)	866.75	241	-
PS(18:1/16:0-d31)	793.7	608.7	+
PE(18:1/16:0-d31)	749.75	608.7	+
