## Supplemental Table 2 for "Integrated Lipidomics and Nitro-Fatty Acid Profiling Link Adipose Redox Imbalance to Alzheimer’s Disease-Related Neurovascular Injury"

### Sheet: 20240419 lipid mediators LC40_T
Analyte	Q1 (m/z)	Q3 (m/z)	Retention Time (min)	Ionization Mode
10-HDHA	343.2	153.1	17.2	-
10,17-DiHDHA	359.2	153.1	14.17	-
11-dehydro-2,3-dinor-TXB2	339.2	59.1	8.44	-
11-dehydro-TXB2	367.2	305.2	10.77	-
11-dehydro-TXB3	365.2	169.1	9.45	-
11-HDHA	343.2	149.1	17.29	-
11-HEDE	323.3	199.1	18.11	-
11-HEPE	317.2	121.1	16.225	-
11-HETE	319.2	167.1	17.125	-
11-trans-LTC4	626.4	189.1	12.93	+
11-trans-LTD4	497.3	189.1	13	+
11-trans-LTE4	440.3	189.1	13.13	+
11,12-DHET	337.2	167.1	15.36	-
11,12-EET	319.2	149.1	18.26	-
11,12-EET-d11	330.3	167.1	18.2	-
11,12-EET-EA	364.2	62.1	16.115	+
11b-13,14-dihydro-15-keto-PGF2a	353.2	183.1	11.28	-
11b-PGE2	351.2	189.1	10.875	-
11b-PGF2a	353.2	193.1	9.63	-
12-HEPE	317.2	179.1	16.385	-
12-HETE	319.2	179.1	17.26	-
12-HETE-d8	327.2	184.3	17.215	-
12-HHT	279.2	179.1	15.155	-
12-HpEPE	333.2	151.2	16.67	-
12-HpETE	335.2	153.1	17.495	-
12-KETE	317.2	153.1	17.54	-
12-keto-LTB4	333.2	179.1	14.74	-
12,13-DiHOME	313.2	183.1	14.46	-
12,13-EpOME	295.2	195.2	17.76	-
12(13) - EPOME-d4	299.5	198.5	17.76	-
12(13)- DiHOME-d4	317.5	185.5	14.46	-
13 - HODE - d4	299.5	198.5	16.6	-
13 - KODE-d3	296.5	198.5	17	-
13-HDHA	343.2	193.1	17.15	-
13-HODE	295.2	195.1	16.6	-
13-HOTrE	293.2	195.1	15.85	-
13-HpODE	311.2	113.1	17.01	-
13-HpOTrE	309.2	195.1	16.26	-
13-KODE	293.2	113.1	17	-
13,14-dihydro-15-keto PGJ2	333.2	113	14.18	-
13,14-dihydro-15-keto-PGA2	333.2	175.1	14.005	-
13,14-dihydro-15-keto-PGD1	353.2	221.1	12.935	-
13,14-dihydro-15-keto-PGD2	351.2	207.2	12.54	-
13,14-dihydro-15-keto-PGE2	351.2	175.1	11.895	-
13,14-dihydro-15-keto-PGF2a	353.2	113.1	11.72	-
13,14-dihydro-15-keto-tetranor-PGD2	297.2	109.1	7.9	-
13,14-dihydro-15-keto-tetranor-PGE2	297.2	109.1	8.59	-
13,14-dihydro-15-keto-tetranor-PGF1a	299.2	113.1	7.52	-
13,14-dihydro-15-keto-tetranor-PGF1b	299.2	113.1	6.62	-
13,14-dihydro-PGE1	355.2	193.1	11.595	-
13,14-dihydro-PGF1a	357.2	113.4	11.5	-
14-HDHA	343.2	205.2	17.24	-
14,15-DHET	337.2	207.2	15.04	-
14,15-DiHET-d11	348.3	207.1	14.978	-
14,15-DiHETE	335.2	207.2	14.31	-
14,15-EET	319.2	113.1	17.95	-
14,15-EET-EA	364.2	62.1	15.75	+
14,15-EpETE	317.2	207.2	17.28	-
14,15-LTC4	626.4	308.2	11.67	+
14,15-LTE4	440.3	301.2	12.24	+
15-deoxy-delta-12,14-PGJ2	315.2	271.2	15.97	-
15-HEDE	323.2	223.2	18.155	-
15-HEPE	317.2	219.2	16.2	-
15-HETE	319.2	219.2	16.93	-
15-HETE-d8	327.2	226.2	16.86	-
15-HETrE	321.2	221.2	17.42	-
15-HpEPE	333.2	111.1	16.56	-
15-HpETE	335.2	113.1	17.27	-
15-KEDE	323.2	207.2	18.54	+
15-KETE	317.2	113.1	17.265	-
15-keto-PGE2	349.2	113.1	11.285	-
15-keto-PGF1a	353.2	193.1	11.205	-
15-keto-PGF2a	351.2	219.2	10.815	-
16-HDHA	343.2	233.2	17.05	-
16-HETE	319.2	233.2	16.445	-
16,17-EpDPA	343.2	147.1	18.15	-
17-HDHA	343.2	245.2	17.08	-
17-HETE	319.2	247.2	16.36	-
17-HpDHA	359.2	111.1	17.39	-
17,18-DiHETE	335.2	247.2	13.94	-
17,18-EpETE	317.2	255.2	16.96	-
18-carboxy-dinor-LTB4	337.2	59.1	6.09	-
18-HEPE	317.2	215.2	15.86	-
18-HETE	319.2	261.2	16.245	-
19-HETE	319.2	275.2	15.95	-
19,20-DiHDPA	361.2	87.1	15.01	-
19,20-EpDPA	343.2	241.2	17.835	-
1a,1b-dihomo-PGF2a	381.2	337.2	12.37	-
2,3-dinor-11b-PGF2a	325.2	145.1	7.6	-
2,3-dinor-8-iso-PGF2a	325.2	237.2	7.22	-
2,3-dinor-PGE1	325.2	245.2	8.625	-
2,3-dinor-TXB1	343.2	143.1	6.985	-
2,3-dinor-TXB2	341.2	123.1	7.36	-
20-carboxy-AA	333.2	297.2	15.64	-
20-carboxy-LTB4	365.2	169.1	8.05	-
20-HDHA	343.2	241.2	16.77	-
20-HETE	319.2	245.3	16.07	-
20-hydroxy-LTB4	351.2	195.1	8.34	-
20-hydroxy-PGE2	367.2	287.2	5.58	-
20-hydroxy-PGF2a or 19-hydroxy-PGF2a	369.2	325.2	5.43	-
4-HDHA	343.2	101.1	17.65	-
5-HEPE	317.2	115.1	16.45	-
5-HETE	319.2	115.1	17.36	-
5-HETE-d8	327.2	116.1	17.3	-
5-HETrE	321.2	115.1	18.295	-
5-HpEPE	333.2	173.1	16.865	-
5-HpETE	335.2	129.1	17.73	-
5-iPF2a-VI	353.2	115.1	9.78	-
5-KETE	317.2	203.2	18.04	-
5,15-DiHETE	335.2	173.1	14	-
5,6-DHET	337.2	145.1	15.8	-
5,6-DHET-lactone	321.2	177.1	17.62	+
5,6-DiHETE	335.2	145.1	14.84	-
5,6-EET	319.2	191.1	18.34	-
5,6-EET-EA	364.2	62.1	16.44	+
5S,14R-LXB4	351.3	221.2	10.98	-
5S,6R-LXA4	351.2	115.1	11.805	-
5S,6S-LXA4	351.2	115.1	12.06	-
6-keto-PGE1	367.2	143.1	8.11	-
6-keto-PGF1a	369.2	245.2	7.68	-
6-keto-PGF1a-d4	373.2	249.1	7.64	-
6-trans-LTB4	335.2	195.1	14	-
6,15-diketo-13,14-dihydro-PGF1a	369.2	113.1	8.87	-
7-HDHA	343.2	141.1	17.29	-
7,17-DiHDPA	361.2	143.1	14.41	-
8-HDHA	343.2	109.1	17.35	-
8-HEPE	317.2	127.1	16.25	-
8-HETE	319.2	155.1	17.2	-
8-HETrE	321.2	157.2	17.49	-
8-iso-13,14-dihydro-15-keto-PGF2a	353.2	183.1	10.46	-
8-iso-15-keto-PGF2a	351.2	219.2	9.94	-
8-iso-15R-PGF2a	353.2	193.1	9.27	-
8-iso-PGA1	335.2	235.2	13.035	-
8-iso-PGA2	333.2	271.2	12.92	-
8-iso-PGE1	353.2	235.2	10.795	-
8-iso-PGE2	351.2	271.2	10.54	-
8-iso-PGF1a	355.2	293.2	9.485	-
8-iso-PGF2a	353.2	193.1	9.425	-
8-iso-PGF3a	351.2	307.2	8.24	-
8,12-iso-iPF2a-VI-1,5-lactone	337.2	265.2	13.8	+
8,15-DiHETE	335.2	127.1	13.81	-
8,9-DHET	337.2	127.1	15.54	-
8,9-EET	319.2	127.1	18.33	-
8,9-EET-EA	364.2	62.1	16.26	+
9-HEPE	317.2	69.35	16.355	-
9-HETE	319.2	123.1	17.295	-
9-HODE	295.2	171.1	16.6	-
9-HOTrE	293.2	171.1	15.68	-
9-HpODE	311.2	185.2	16.995	-
9-KODE	293.2	185.1	17.12	-
9,10-DiHOME	313.2	201.2	14.63	-
9,10-EpOME	295.2	171.1	17.83	-
Azelaoyl-PAF	650.4	201.2	18.1	-
delta17-6-keto-PGF1a	367.2	163.1	6.57	-
iPF2a-IV	353.2	127.1	9.07	-
LTB3	337.2	123	14.98	-
LTB4	335.2	195.1	14.12	-
LTB4 d4	339.2	197.1	14.095	-
LTB4-EA	362.2	189.1	12.57	+
LTB5	333.2	195.1	13.14	-
LTC4	626.4	308.2	12.62	+
LTC4-d5	631.4	308.2	12.59	+
LTD4	497.3	189.1	12.67	+
LTD4-d5	502.3	194.2	12.65	+
LTE4	440.3	189.1	12.86	+
LTF4	569.4	251.2	12.87	+
LXA5	349.2	115.1	10.47	-
Lyso-PAF	482.3	104.2	16.49	+
Maresin1	359.2	113.1	14.09	-
N-acetyl-LTE4	480.3	333.2	14.905	-
PAF	568.4	59.1	17.5	-
PAF-d4	572.4	59.1	17.485	-
PGA1	335.2	235.2	13.375	-
PGA2	333.2	189.1	13.065	-
PGA2-d4	337.2	275.2	13.04	-
PGB2	333.2	175.1	13.195	-
PGD1	353.2	235.1	11.205	-
PGD2	351.2	271.2	11.1	-
PGD2-d4	355.2	275.2	11.08	-
PGD2-EA	440.3	271.2	8.64	-
PGD3	349.2	269.2	9.8	-
PGE1	353.2	235.2	11.08	-
PGE1-EA	442.3	360.2	8.41	-
PGE2	351.2	271.2	10.7	-
PGE2-d4	355.2	275.2	10.67	-
PGE2-EA	440.3	271.2	8.2	-
PGE3	349.2	269.2	9.47	-
PGF1a	355.2	211.1	10.44	-
PGF2a	353.2	193.1	10.27	-
PGF2a-d4	357.2	197.2	10.25	-
PGF2a-EA	442.3	334.2	8.065	-
PGF3a	351.2	193.1	9.04	-
PGJ2	333.2	233.2	13.17	-
PGK2	349.2	249.2	11.07	-
Resolvin D1	375.2	141.1	11.96	-
Resolvin D2	375.2	175.1	11.355	-
Resolvin D3	375.2	147.1	10.885	-
Resolvin D4	375.2	131.1	12.83	-
Resolvin D5	359.2	199.1	14.215	-
Resolvin E1	349.2	161.1	7.96	-
tetranor-12-HETE	265.2	109.1	14.85	-
tetranor-PGAM	309.1	163.1	4.585	-
tetranor-PGDM	327.2	309.2	3.26	-
tetranor-PGEM	327.2	309.2	3.02	-
tetranor-PGEM-d6	333.2	315.2	2.99	-
tetranor-PGFM	329.2	311.2	2.66	-
tetranor-PGJM	309.1	155.1	4.46	-
TXB1	371.2	171.2	9.285	-
TXB2	369.2	195.1	9.465	-
TXB2-d4	373.2	199.1	9.44	-
TXB3	367.2	169.1	8.275	-
